# Genome-wide landscape of m^6^A regulatory genes in *Marchantia polymorpha*: conservation, diversification, and expression dynamics

**DOI:** 10.64898/2026.09.29.755302

**Authors:** Joong-Tak Yoon, Shaban Muhammad, Yicheng Liu, Eun Yu Kim

**Affiliations:** Division of Natural and Applied Sciences, Duke Kunshan University, Kunshan, Jiangsu 215316, China; Environmental Research Center, Duke Kunshan University, Kunshan, Jiangsu 215300, China; Center for Genome Engineering, Institute for Basic Science, Daejeon 34126, Republic of Korea

**Author notes:** These authors contributed equally to this work (Joong-Tak Yoon, Shaban Muhammad). Correspondence: Joong-Tak Yoon, Eun Yu Kim.

## Abstract

**Background:** N^6^-Methyladenosine (m^6^A) regulates RNA fate in flowering plants, but the repertoire and expression patterns of m^6^A-related genes remain incompletely characterized in liverworts. Here, we characterized these gene families in the liverwort *Marchantia polymorpha* within a comparative framework spanning diverse plant lineages.

**Results:** A comparative survey of 119 plant genomes using sequence similarity and conserved-domain criteria identified 18 candidate m^6^A-related loci in *M. polymorpha*, comprising seven writer-related genes, five AlkB homolog genes, and six YTH- or CPSF30-related genes. Across the surveyed genomes, canonical writer components generally had low copy numbers, whereas AlkB homolog and reader-related families showed greater copy-number variation. Phylogenetic and domain analyses supported the family assignments of the *M. polymorpha* candidates. Eight of the 18 candidate loci showed detectable collinearity with *Marchantia quadrata*. Putative promoter analysis identified motifs annotated as hormone-, light-, and stress-responsive, with hormone-responsive motifs accounting for the largest share of predicted sites. Public transcriptome analysis revealed variation in candidate gene expression across developmental stages and tissues. Quantitative reverse-transcription PCR showed higher transcript abundance for all six YTH- or CPSF30-related genes in thalli than in gemmae or gemma cups. Cold, heat, osmotic, salt, and dark treatments elicited gene-specific expression responses. Darkness increased transcript abundance of several candidates, including *MpMTA*, *MpALKBH1A*, and *MpECT2*. A predicted protein-association network suggested links between subsets of the candidates and RNA-processing proteins.

**Conclusions:** These findings define a candidate m^6^A-related gene repertoire in *M. polymorpha* and identify tissue- and stress-responsive genes for targeted functional studies of RNA methylation in this liverwort.
