## Supplementary Table S1 for "Genome-wide landscape of m^6^A regulatory genes in *Marchantia polymorpha*: conservation, diversification, and expression dynamics"

### Sheet: Sheet1
Writer
MTA	AT4G10760
MTB	AT4G09980
MTC	AT1G19340
FIP37	AT3G54170
VIR	AT3G05680
FIO1	AT2G21070
HAKAI	AT5G01160
Eraser
ALKBH1A	AT1G11780
ALKBH1D	AT5G01780
ALKBH6	AT4G20350
ALKBH8B	AT4G02485
ALKBH8B-2	AT1G14710
ALKBH9A	AT1G48980
ALKBH9B	AT2G17970
ALKBH9C	AT4G36090
ALKBH10A	AT2G48080
ALKBH10B	AT4G02940
Reader
ECT1	AT3G03950
ECT2	AT3G13460
ECT3	AT5G61020
ECT4	AT1G55500
ECT5	AT3G13060
ECT6	AT3G17330
ECT7	AT1G48110
ECT8	AT1G79270
ECT9	AT1G27960
ECT10	AT5G58190
ECT11	AT1G09810
ECT12	AT4G11970
CPSF30-L1	AT1G30460
CPSF30-L2	AT1G04990
CPSF30-L3	AT2G47680
CPSF30-L4	AT3G47120
CPSF30-L5	AT5G56930
