## Supplementary Table S2 for "Genome-wide landscape of m^6^A regulatory genes in *Marchantia polymorpha*: conservation, diversification, and expression dynamics"

### Sheet: Sheet1
	MpMTA	MpMTB	MpMTC	MpFIP37	MpVIR	MpFIO1	MpHAKAI	MpALKBH1A	MpALKBH1D	MpALKBH6	MpALKBH8B	MpALKBH9C	MpECT2	MpECT12	MpCPSF30-L1	MpCPSF30-L3	MpCPSF30-L5	MpCPSF30-L4
	Mp1g08870	Mp1g04450	Mp1g03170	Mp1g24270	Mp1g10290	Mp3g09940	Mp7g09040	Mp1g08100	Mp6g08620	Mp3g00190	Mp7g10560	Mp1g21480	Mp1g00140	Mp3g00420	Mp6g15200	Mp4g02260	Mp8g18820	Mp8g06500
Tak-1 thallus 9 day	11.3661	9.71136	5.30321	12.4377	5.87279	3.96505	4.71084	13.8545	4.72724	9.88976	7.10769	8.55309	32.4965	17.8406	6.34262	2.05559	6.49996	7.14495
Tak-1 thallus 9 day	11.719	9.24655	5.03935	13.2883	5.4826	5.42553	5.77538	13.5011	3.59094	10.8432	7.81119	10.2176	31.9907	16.5897	6.5304	1.99827	5.78361	8.56224
Tak-1 thallus 9 day	11.6807	8.24568	5.27174	12.9155	5.04435	4.31701	4.5912	13.8107	3.92711	11.5743	6.00803	7.75472	32.3775	17.2158	7.03623	2.21749	7.05768	8.57577
Tak-1 thallus 14 day	14.9001	15.6901	6.43799	9.77054	7.6929	3.77885	6.87171	26.2648	2.65878	7.23206	3.64277	7.22004	29.8754	23.392	8.28663	1.94569	5.15367	8.86216
Tak-1 thallus 14 day	15.1279	17.1328	5.62671	9.96757	7.4079	3.75685	6.57528	28.0556	2.80373	8.73768	2.7281	7.85657	31.4277	23.3278	8.54866	1.56935	6.07357	8.82969
Tak-1 thallus 14 day	15.1288	17.494	5.26617	8.66795	7.18813	3.06271	6.69323	28.0939	2.57264	7.58128	2.60549	6.83129	27.8926	22.7807	9.08715	1.52301	4.47553	8.69413
Tak-1 antheridiophore	39.5976	23.3037	9.37553	42.0145	19.0064	7.91706	22.4696	16.8656	9.90966	23.1928	9.42425	38.4367	84.0886	35.4621	15.4294	22.004	16.7003	18.07
Tak-1 antheridiophore	35.949	20.9197	8.34809	37.6435	17.6974	7.38653	21.8061	15.7499	10.4139	19.8861	10.0896	38.5299	79.8476	36.7152	14.6668	21.504	14.4284	18.311
Tak-1 antheridiophore	37.8323	20.6169	9.19296	39.2217	17.2442	7.58236	19.5689	16.0547	8.24294	19.3037	9.11179	36.5817	75.1128	34.7313	14.9895	21.8311	14.3779	17.3061
Tak-1 antheridium	76.4616	33.8424	4.36961	70.6721	28.701	7.67107	17.8053	20.0062	15.9775	38.701	21.6358	138.093	89.2903	63.5611	18.7587	44.5697	23.4452	35.2482
Tak-1 antheridium	81.159	41.7987	5.502	74.9929	34.6666	7.6243	17.9121	22.882	16.035	32.2156	20.1025	154.823	103.722	70.2441	21.8312	43.5664	24.7031	27.9782
Tak-1 sperm cell	9.09501	16.6544	5.82201	16.1729	9.46808	14.104	13.982	23.5776	23.29	8.57955	17.195	49.4857	14.2926	28.0016	7.3918	2.74112	12.7215	15.9558
Tak-1 sperm cell	1.41963	34.2127	1.07815	17.9152	4.73323	2.33151	4.65418	9.95821	7.77358	6.32597	46.7256	58.3025	16.7978	41.6339	2.9905	2.17869	9.56441	8.96137
Tak-1 sperm cell	4.6746	40.4458	1.88634	14.9673	5.32381	0.679636	3.77728	11.1614	8.81884	11.6383	44.7607	65.6753	16.4808	44.9463	3.56689	1.77907	9.11211	12.555
Tak-2 archegoniophore	17.085	13.6744	5.94042	23.1356	10.3905	5.38361	13.6093	17.1199	6.99156	17.0969	9.64091	17.9465	59.6682	34.394	12.4169	5.35626	10.1435	11.5168
Tak-2 archegoniophore	16.3161	13.3673	4.88533	21.4108	10.2299	5.09004	11.4438	15.9999	7.25039	14.4351	12.0419	17.8295	61.0274	33.1322	11.5763	5.42243	9.55136	9.42706
Tak-2 archegoniophore	16.4841	13.7468	5.152	24.5683	10.2934	5.77419	12.0076	17.4356	7.56997	14.5954	11.7279	21.4611	65.3673	35.1823	12.307	6.7577	12.4589	10.4871
Tak-2 archegonia	30.5262	18.0949	19.5008	29.1423	13.6117	4.16296	28.5639	24.7953	13.1935	20.6492	9.79248	32.2214	100.35	52.4592	11.8445	23.4451	15.2832	11.4096
Tak-2 archegonia	23.9903	17.0694	16.2111	30.5621	13.2862	7.07174	21.6699	22.9984	17.512	16.7917	13.6868	36.4657	94.5168	43.6814	16.9188	27.5875	16.3531	18.1365
Tak-2 archegonia	27.8743	17.479	24.254	32.7839	12.3913	6.3695	20.1247	22.7222	17.6809	19.2789	15.2588	37.4715	97.2321	48.1902	16.2635	29.0212	17.7756	18.0124
Tak-2 archegonia	27.6272	19.3937	29.8294	35.791	15.3082	5.68041	20.6275	28.1237	22.7587	20.4211	11.4531	40.4295	104.614	46.1777	18.4897	32.2871	18.0335	17.459
Spores 0 h	29.6068	14.323	10.884	22.778	14.4435	11.0405	9.0482	67.559	2.56793	16.0566	11.7633	14.1887	75.3108	16.2169	13.2224	10.2204	23.5436	10.6901
Spores 0 h	37.5362	26.297	14.9176	32.6818	29.6659	11.2444	10.6473	67.2274	2.31275	15.005	17.4573	19.2946	103.545	13.8992	19.9419	10.9701	24.2205	13.0945
Spores 0 h	33.5938	18.8726	12.6914	24.7903	18.9416	12.3088	11.0531	74.0443	2.82216	15.2517	10.8373	15.8641	81.7883	16.606	17.3402	10.8804	23.933	12.5556
Spores 24 h	14.4859	12.8747	2.48442	15.3986	8.35129	5.74433	10.305	14.1538	2.90255	22.1585	1.89288	16.139	30.5539	12.4515	10.2447	7.14874	9.93731	9.98862
Spores 24 h	14.275	14.1019	2.96945	16.8037	8.83163	6.59182	10.2541	13.0193	3.35652	21.5274	1.91742	17.0932	32.8203	11.787	11.5815	7.71268	10.1471	10.1083
Spores 24 h	14.9978	15.4042	3.1836	17.1472	9.36129	6.82385	10.3912	12.8576	3.0028	23.0487	1.64113	19.3481	32.6983	13.5087	11.5395	7.11791	10.5027	10.5616
Spores 48 h	11.206	9.52326	2.31954	17.1122	6.46706	6.60322	8.77815	6.95668	2.71097	18.8874	1.45494	12.2226	18.8691	17.9087	8.48656	6.73162	12.4175	7.85793
Spores 48 h	11.8622	10.1983	3.01148	17.6969	7.91834	6.90818	9.98871	6.80218	2.95406	17.0769	2.13618	14.6224	21.5136	21.4286	8.24854	7.01769	10.8828	7.83366
Spores 48 h	14.0203	14.2333	3.01595	18.8806	8.64669	7.87654	9.58791	7.65804	3.54222	21.1566	2.0469	16.6301	25.0307	20.4777	10.1956	7.07269	13.1487	9.75251
Spores 72 h	11.1052	13.8374	3.61598	17.1621	8.39997	9.0136	6.96266	8.68472	2.39707	15.307	2.96524	11.8038	69.2071	16.6913	9.81046	5.99738	13.643	9.21264
Spores 72 h	11.0192	11.7687	3.68952	16.2196	7.24971	8.23533	7.39961	7.50432	2.59745	14.8792	2.44527	12.1171	59.7386	16.7712	8.91551	5.50084	13.1305	9.57527
Spores 72 h	9.7344	10.4039	3.70729	16.1213	5.83219	7.3775	7.49806	7.93249	2.33987	13.9505	2.12592	11.3642	55.2359	14.3261	8.21627	4.94486	12.8614	7.18808
Spores 96 h	11.8965	15.6209	3.56154	17.7959	8.70468	9.03301	6.60791	8.47455	2.50248	14.9351	3.32054	12.2718	73.2091	16.1766	10.1748	4.4567	15.1526	11.4541
Spores 96 h	13.0873	15.1694	3.72438	17.6513	9.91463	9.84431	8.15914	8.76725	2.80211	13.6981	3.06749	13.6483	80.6528	16.014	10.9904	5.1224	15.8148	10.3085
Spores 96 h	12.2176	13.2792	3.38765	17.4677	7.84729	8.75291	6.38237	7.82242	2.6629	12.6293	2.93557	11.7463	72.4297	14.8351	10.122	4.53508	15.0237	10.3918
Tak-1 gemma cup 21 day	15.7092	10.7383	5.36307	15.372	9.17906	4.69375	7.72689	22.5054	4.65193	10.8995	8.7755	11.1215	43.8112	28.2597	7.2279	3.2811	8.72236	6.92533
Tak-1 gemma cup 21 day	14.3808	10.7931	6.07578	14.8434	8.82306	3.63997	7.35748	21.6424	3.4924	11.2644	8.61814	10.5706	44.1846	27.7818	6.92263	3.52515	9.20112	7.25493
Tak-1 gemma cup 21 day	14.8969	8.13017	4.88044	12.1738	6.99222	3.64737	6.63712	25.9959	4.18419	8.84512	8.58098	10.2907	41.2669	19.2059	6.15194	3.85968	6.64934	7.48109
Tak-1 midrib 21 day	11.9197	7.35959	3.16279	9.60582	6.53032	5.27594	10.4464	17.6937	3.13835	13.8075	6.80437	11.6344	25.8553	29.2898	5.64325	2.24771	5.59019	7.33792
Tak-1 midrib 21 day	9.59467	7.1773	3.45071	11.8336	5.26239	3.44408	6.96588	13.2838	2.56705	12.4503	5.0921	8.8206	24.4448	24.2165	4.66533	2.03359	5.86081	6.39492
Tak-1 midrib 21 day	8.1411	5.96338	3.12661	6.13205	4.47611	2.93186	6.51683	12.8915	2.35619	11.2703	3.60745	8.83612	17.2129	23.6475	4.30254	1.8431	4.24655	4.55344
young sporophyte 13 day	41.8972	16.9783	3.84041	42.8804	13.629	8.0704	5.73327	6.75827	2.71692	19.7775	9.02732	21.8091	133.239	31.216	7.92448	1.84029	20.9843	12.1217
young sporophyte 13 day	18.3801	13.5099	9.12354	26.4301	6.4227	2.91513	4.95219	4.40555	4.30299	22.7663	3.30484	17.6201	144.742	40.6494	17.2654	1.00397	32.2506	13.6741
young sporophyte 13 day	22.2501	6.45584	7.06783	23.6966	9.85414	12.1506	2.75939	6.24538	7.2285	30.9428	13.0971	28.9695	136.649	32.1953	12.2993	4.31656	42.0055	21.7874
gametophytic apical cell 9 day	4.41416	0.615395	0	1.30331	0.045387	1.9033	0.107006	20.6821	0	18.4504	3.19346	3.9755	28.1591	17.9243	1.25834	0.428665	0	8.04305
gametophytic apical cell 9 day	12.3098	12.4414	6.53646	12.1865	3.056	3.10505	3.51866	8.75325	1.14583	21.9014	8.559	3.23703	89.5062	17.0064	15.1391	1.4979	8.01059	18.8591
gametophytic apical cell 9 day	9.98513	8.05111	1.16435	6.41334	3.99533	2.39162	3.03542	9.55233	1.4121	8.41218	1.20384	2.00486	89.3079	15.454	5.80758	0.426665	3.83914	7.10379
