## Supplementary Table S3 for "Genome-wide landscape of m^6^A regulatory genes in *Marchantia polymorpha*: conservation, diversification, and expression dynamics"

### Sheet: Sheet1
Primer sequences used for qRT-PCR analysis.		Reference
MpMTA-qRT-F	TTTCGCTCGCATGCACAATA
MpMTA-qRT-R	CCTCGTCTACAAGACGGACA
MpMTB-qRT-F	CCAGATTACGGTTCCACTGC
MpMTB-qRT-R	ACCCAGCCTGCCCTTATATT
MpMTC-qRT-F	CTCCCAACGAGAAGGAGGTT
MpMTC-qRT-R	GCCTTCGAAGAGCTCAATGG
MpFIP37-qRT-F	ACAACGAGTTGAGACGTGGA
MpFIP37-qRT-R	TTTGCTGCAGCTGTCTTTGT
MpVIR-qRT-F	ATCGACTCCGAGCTTACGAG
MpVIR-qRT-R	AGAACGGCTTTGTGCTCTTG
MpFIO1-qRT-F	TTGATGTCCCATCTGCAACG
MpFIO1-qRT-R	AGCTTTGATGACCAAGGTTCC
MpHAKAI-qRT-F	AACCGCTGGAGATAAAGTGC
MpHAKAI-qRT-R	GGCAGAAGACATGCTCACAC
MpALKBH1A-qRT-F	CCAAACTCCGACTGCAATGT
MpALKBH1A-qRT-R	TCATCCTCGGTGAAGATCCG
MpALKBH1D-qRT-F	TCGAACATTACGTCCGGGTA
MpALKBH1D-qRT-R	TGTACCCAGCAGCTTACACT
MpALKBH6-qRT-F	GGGATTGATGAATGCTCGGA
MpALKBH6-qRT-R	GACGTCACTTGCCTCGTTT
MpALKBH8B-qRT-F	CAGCCAGTTTCTGTCAGCTC
MpALKBH8B-qRT-R	TCCGAATCTCATCGCCTGAT
MpALKBH9C-qRT-F	TCGGACCAGGAGAGTTTGAC
MpALKBH9C-qRT-R	CGGTATGGCATGTTTCGCTT
MpECT2-qRT-F	GGTGTCGATGGAGTGGAGAT
MpECT2-qRT-R	GTATGCAGGCTGTGATGCAA
MpECT12-qRT-F	CGGGTGATGTGTCAATCGAG
MpECT12-qRT-R	AAGAACCAGCACCCTGATGA
MpCPSF30-L1-qRT-F	GCTTGCGCAGCTACTATACA
MpCPSF30-L1-qRT-R	TTCTCCTCTTCCCGTTTGGC
MpCPSF30-L3-qRT-F	GAGCGATCAGTGGAGTCTGA
MpCPSF30-L3-qRT-R	TCAACAAGTCAGCTGTTGCC
MpCPSF30-L4-qRT-F	TTCGCCCAGTATGGCGAAAT
MpCPSF30-L4-qRT-R	CTCGTAAGCCACGAAAGCAA
MpCPSF30-L5-qRT-F	ATCGACGATCAGTTGGTTGC
MpCPSF30-L5-qRT-R	TGCGCTTTGCAATCTTTCTCT
MpSAND-qRT-F	GTTGATGTGTGGCACAAAGG	Saint-Marcoux et al., 2015
MpSAND-qRT-R	CAGGCATACGGGAGAAAATG
MpFAD3-qRT-F	CCACCGCGGCAATCAA	Takemura et al., 2012
MpFAD3-qRT-R	TGCACAGGTAATGGTCCAGACT
MpHSP17.8A1-qRT-F	GCATGAAGGATGGCTGGGTAC	Nishihama et al., 2016
MpHSP17.8A1-qRT-R	CTACACGCTTGGATGTGGGCA
MpLEA-like4-qRT-F	GCTAACAGACCCAGGTGAC	Tansley et al., 2023
MpLEA-like4-qRT-R	TGTTTCCAACGGCAGGGTG
MpCIPK-B-qRT-F	CCTGTACGGATGCACGATGA	Tansley et al., 2023
MpCIPK-B-qRT-R	AGAACGGAAAGGTTGAGCCC
MpCBL-A-qRT-F	AGCGGAAAGAGGTGAAACGG	Tansley et al., 2023
MpCBL-A-qRT-R	GAGAGGGATGCTGCTGAACC
MpABI3A-qRT-F	TATGCAGCTGAGTGGACAGG	Tanaka et al., 2018
MpABI3A-qRT-R	TCCGAAAGGTTACCTGATGC
MpABI5B-qRT-F	CGTTCTTACGAATTAGGAACTTAGG	Tanaka et al., 2018
MpABI5B-qRT-R	AGATGGCTGGCACGTTTACT
MpSIG1-qRT-F	AGCTCGGATCAAGGGAAAGGGAAA	Ueda et al., 2013
MpSIG1-qRT-R	TCTTGAAACACCGTACCTGTGGCT
MpSIG2-qRT-F	CTGCATACGATCCTCAAGAC	Ueda et al., 2013
MpSIG2-qRT-R	CTCTCTACCCTTAACAAATCCTG
